# Prodrug activation in malaria parasites mediated by an imported erythrocyte esterase, acylpeptide hydrolase (APEH)

**DOI:** 10.1101/2024.08.30.610542

**Authors:** SA Sundararaman, JJ Miller, EC Daley, KA O’Brien, P Kasak, AM Daniels, RL Edwards, KM Heidel, DA Bague, MA Wilson, AJ Koelper, EC Kourtoglou, AD White, SA August, GA Apple, RW Rouamba, AJ Durand, JJ Esteb, FL Muller, RJ Johnson, GC Hoops, CS Dowd, AR Odom John

## Abstract

The continued emergence of antimalarial drug resistance highlights the need to develop new antimalarial therapies. Unfortunately, new drug development is often hampered by poor drug-like properties of lead compounds. Prodrugging temporarily masks undesirable compound features, improving bioavailability and target penetration. We have found that lipophilic diester prodrugs of phosphonic acid antibiotics, such as fosmidomycin, exhibit significantly higher antimalarial potency than their parent compounds (1). However, the activating enzymes for these prodrugs were unknown. Here, we show that an erythrocyte enzyme, acylpeptide hydrolase (APEH) is the major activating enzyme of multiple lipophilic ester prodrugs. Surprisingly, this enzyme is taken up by the malaria parasite, *Plasmodium falciparum*, where it localizes to the parasite cytoplasm and retains enzymatic activity. Using a novel fluorogenic ester library, we characterize the structure activity relationship of APEH, and compare it to that of *P. falciparum* esterases. We show that parasite-internalized APEH plays an important role in the activation of substrates with branching at the alpha carbon, in keeping with its exopeptidase activity. Our findings highlight a novel mechanism for antimicrobial prodrug activation, relying on a host-derived enzyme to yield activation at a microbial target. Mutations in prodrug activating enzymes are a common mechanism for antimicrobial drug resistance (2–4). Leveraging an internalized host enzyme would circumvent this, enabling the design of prodrugs with higher barriers to drug resistance.

**Significance:** Rising antimalarial drug resistance threatens current gains in malaria control. New antimalarial drugs are urgently needed. Unfortunately, many drug candidates have poor drug-like properties, such as poor absorbability in the gastrointestinal tract, or poor accumulation at the site of action. This can be overcome by prodrugging, the addition of prodrug groups which mask poor drug features until they are removed by an activating enzyme. Here, we show that a red blood cell enzyme, acylpeptide hydrolase, is taken up by malaria parasites and serves as the activating enzyme for multiple lipophilic ester prodrugs. Our findings highlight a novel mechanism for prodrug activation, which could be leveraged to design novel prodrugs with high barriers to drug resistance.
