## Supplemental Table 2 for "Prodrug activation in malaria parasites mediated by an imported erythrocyte esterase, acylpeptide hydrolase (APEH)"

### Sheet: TableS3_SortedAPEHActivity
Substrate Number	Substrate Type	Recombinant APEH mean (fM/min/ng protein)	Recombinant APEH standard error of mean	P. falciparum lysate mean (fM/min/ng protein)	P. falciparum lysate standard error of mean	Mean relative activity in P. falciparum lysate after AA74-1 treatment	Relative activity in P. falciparum lysate after AA74-1 treatment (Standard Error of Mean)	Substrate activity rank (APEH)	Substrate activity rank (P. falciparum lysate)	Substrate Rank (APEH inhibition)
48	Ether	2708.43	8.70291	550.908	119.44	0.192877	0.0225147	1	1	8
71	Thioether	2242.32	122.989	351.646	53.4276	0.277899	0.04125	2	2	12
4	Unbranched Alkyl	693.177	7.5675	44.5333	21.4889	0.309982	0.0300755	3	9	15
52	Ether	595.743	44.4733	165.34	18.4405	0.318965	0.05637	4	3	18
37	Cycloalkyl	435.727	15.0327	37.5282	5.49904	0.218038	0.0168157	5	13	10
36	Cycloalkyl	303.379	32.8877	55.6354	10.8017	0.136885	0.103313	6	8	5
80	Thioether	267.359	14.9455	24.8904	7.95388	0.0908524	0.0177401	7	18	2
70	Thioether	261.669	16.3189	60.3232	14.7975	0.284998	0.0534717	8	7	14
62	Ether	227.418	9.30408	64.903	5.18732	0.394169	0.0592018	9	6	32
65	Ether	213.27	4.61668	42.645	10.4066	0.519763	0.0121509	10	11	48
35	Cycloalkyl	204.045	9.45045	19.317	1.92651	0.463826	0.0684707	11	21	38
49	Ether	199.362	5.58797	44.0219	5.12294	0.487955	0.0435851	12	10	40
76	Thioether	173.31	7.91164	74.3818	38.2914	0.34091	0.0344833	13	5	22
95	alpha/beta Unsaturated	144.751	15.5411	17.6131	5.29145	0.331674	0.0423743	14	24	19
93	alpha/beta Unsaturated	121.717	8.48791	26.5351	3.08774	0.439159	0.0463711	15	16	36
63	Ether	119.214	8.14729	42.6396	2.91233	0.472082	0.0737199	16	12	39
39	Cycloalkyl	107.272	7.78586	8.04682	2.81516	0.115569	0.0254038	17	38	3
42	Cycloalkyl	79.1084	1.21269	4.87459	2.7312	0.489332	0.0315724	18	42	41
58	Ether	75.2705	2.81276	79.2048	8.1937	0.510289	0.0600171	19	4	46
89	alpha/beta Unsaturated	66.1584	15.6373	18.5535	0.995514	0.614713	0.0515318	20	22	57
68	Ether	63.4769	2.74292	25.8696	2.21965	0.715401	0.0510746	21	17	68
34	Cycloalkyl	62.7074	3.18443	6.11075	2.50337	0.344003	0.0819105	22	41	23
53	Ether	60.7586	0.493715	22.7755	2.83735	0.382337	0.0811596	23	19	27
67	Ether	57.6456	0.752847	20.2136	1.34272	0.712094	0.0761689	24	20	67
2	Unbranched Alkyl	56.8478	2.56236	27.63	6.03265	0.499775	0.0601997	25	15	43
5	Unbranched Alkyl	51.9623	1.23875	12.5877	4.9804	0.626081	0.0575909	26	30	59
51	Ether	37.6534	1.38681	11.5475	3.51756	0.145174	0.0793692	27	35	6
38	Cycloalkyl	30.0083	4.00003	12.5722	2.49774	0.441411	0.0343773	28	31	37
73	Thioether	29.7754	1.69427	33.12	17.2436	0.61901	0.0469019	29	14	58
60	Ether	26.5045	6.86307	16.2659	3.96062	0.779635	0.0325182	30	26	73
64	Ether	25.5684	2.54384	12.8481	1.5222	0.606869	0.0377679	31	29	54
3	Unbranched Alkyl	24.8944	0.750971	7.57844	2.57187	0.315505	0.065588	32	39	17
1	Unbranched Alkyl	20.0939	3.38578	17.2967	2.00886	0.924379	0.0532421	33	25	83
74	Thioether	20.0724	0.785292	3.16777	1.69804	0.312177	0.0416061	34	47	16
79	Thioether	19.8494	1.26579	4.46759	1.3913	0.388222	0.0453709	35	44	29
56	Ether	18.9814	5.38328	11.8103	0.856499	0.830622	0.0805233	36	33	77
40	Cycloalkyl	17.4002	0.905015	1.45265	0.402409	0.392462	0.218872	37	59	31
44	Cycloalkyl	15.6837	1.13976	4.85258	2.60958	0.748427	0.0343104	38	43	70
32	Cycloalkyl	15.5339	1.87372	2.20978	0.714361	0.666771	0.0291705	39	51	61
75	Thioether	15.4537	1.03288	14.9659	2.0169	0.672801	0.0711825	40	27	62
12	Branched Alkyl	13.2232	0.546324	9.17505	0.987141	0.584439	0.0539073	41	37	52
59	Ether	12.625	0.0463151	10.9074	6.43604	0.876933	0.0211416	42	36	80
94	alpha/beta Unsaturated	11.4442	2.92817	1.94293	0.902172	0.371071	0.315262	43	54	25
54	Ether	11.1782	0.815293	2.07506	0.379432	0.195035	0.0290451	44	53	9
86	alpha/beta Unsaturated	9.40109	2.40199	1.06339	0.82557	0.333333	0.333333	45	63	20
57	Ether	7.54581	0.193445	2.25574	0.552783	0.336187	0.0988237	46	50	21
14	Branched Alkyl	7.42569	0.206481	0.658371	0.179204	0.390312	0.0513758	47	72	30
83	alpha/beta Unsaturated	6.87457	0.447175	1.60054	0.200855	0.373978	0.058467	48	57	26
87	alpha/beta Unsaturated	6.61857	0.393258	2.6892	1.29403	0.511916	0.0396189	49	49	47
41	Cycloalkyl	6.47784	0.482603	11.7453	2.05814	0.806952	0.0974514	50	34	75
61	Ether	6.18402	1.31141	17.8883	5.88015	0.769929	0.053661	51	23	72
96	alpha/beta Unsaturated	5.7803	0.0839861	0.950251	0.0994632	0.387423	0.0676087	52	64	28
85	alpha/beta Unsaturated	5.23453	1.50055	0.876659	0.299661	0.266638	0.0706446	53	66	11
77	Thioether	5.1294	0.259138	1.48831	0.517977	0.530436	0.269298	54	58	49
72	Thioether	4.64544	0.0434611	6.34257	3.88263	0.702666	0.0286596	55	40	65
45	Cycloalkyl	4.56612	0.0401757	2.14891	1.34665	0.705124	0.044873	56	52	66
29	Cycloalkyl	4.17603	0.279819	0.230444	0.040545	0.157597	0.0802835	57	84	7
81	alpha/beta Unsaturated	4.1377	0.323716	3.05615	0.345419	0.754174	0.0333695	58	48	71
50	Ether	3.69768	0.348106	1.40776	0.159865	0.689943	0.0392465	59	60	64
66	Ether	3.67644	1.40364	11.9374	2.52652	1	0	60	32	89
82	alpha/beta Unsaturated	3.66817	0.647459	0.544108	0.230206	0.593939	0.0508407	61	75	53
19	Branched Alkyl	3.53761	0.883168	0.67938	0.110965	0.430144	0.0774931	62	71	34
25	Branched Alkyl	2.77648	4.0868	1.1901	0.612632	NA	NA	63	62	92
17	Branched Alkyl	2.77068	0.166983	0.270819	0.0575235	0.504244	0.0497182	64	81	44
69	Ether	2.56736	0.689005	14.933	2.79485	0.873613	0.014329	65	28	79
20	Branched Alkyl	2.28187	0.0907931	0.323313	0.094499	0.808137	0.191863	66	79	76
84	alpha/beta Unsaturated	2.2226	0.593371	0.353669	0.0503133	0.279243	0.150166	67	78	13
78	Thioether	1.69299	0.282123	3.97791	1.65238	0.956051	0.0224913	68	46	85
88	alpha/beta Unsaturated	1.47997	0.290391	1.20654	0.197681	0.685249	0.0706855	69	61	63
6	Unbranched Alkyl	1.42512	0.262716	1.86808	0.362232	0.866402	0.0312127	70	55	78
23	Branched Alkyl	1.18079	0.28094	0.435773	0.0945945	0.0158784	0.0121089	71	76	1
43	Cycloalkyl	1.16904	1.45123	0.839971	0.182096	0.408694	0.210215	72	67	33
16	Branched Alkyl	0.958844	0.376736	0.178503	0.0334807	0.124331	0.022497	73	86	4
24	Branched Alkyl	0.748068	0.0401895	0.593839	0.146026	0.438689	0.0770261	74	73	35
91	alpha/beta Unsaturated	0.616916	0.0503429	0.235575	0.0789304	NA	NA	75	83	93
28	Cycloalkyl	0.583205	0.01872	0.434466	0.0515946	0.573277	0.0333345	76	77	51
55	Ether	0.284592	0.139275	0.0276307	0.0206159	0.509586	0.0935064	77	95	45
90	alpha/beta Unsaturated	0.014679	0.0696163	0.0600371	0.0240873	0.781799	0.135576	78	92	74
27	Branched Alkyl	NA	1.05635	0.745606	0.274242	0.490006	0.0716598	79	70	42
18	Branched Alkyl	NA	0.0605873	0.0349827	0.0319303	NA	NA	80	94	94
8	Unbranched Alkyl	NA	0.208268	4.20752	2.25686	0.952854	0.00929958	81	45	84
9	Unbranched Alkyl	NA	0.101285	0.793291	0.263107	0.975095	0.0114198	82	69	86
11	Unbranched Alkyl	NA	0.0032203	0.101466	0.0648091	0.995305	0.00469545	83	90	88
13	Branched Alkyl	NA	0.0919802	0.216439	0.0539281	0.54947	0.0445856	84	85	50
26	Branched Alkyl	NA	0.343156	0.0688259	0.0203991	0.611311	0.0564668	85	91	55
21	Branched Alkyl	NA	0.190309	0.1296	0.0249611	0.739132	0.0362465	86	89	69
33	Cycloalkyl	NA	0.274349	0.00926121	0.00964033	0.614325	0.310489	87	96	56
10	Unbranched Alkyl	NA	0.359319	0.54809	0.160996	0.916329	0.0446967	88	74	82
7	Unbranched Alkyl	NA	0.483149	1.83402	0.281574	0.994141	0.00585875	89	56	87
92	alpha/beta Unsaturated	NA	0.302135	0.237862	0.0375816	1	0	90	82	90
15	Branched Alkyl	NA	0.576186	0.132551	0.014496	0.361117	0.320346	91	88	24
31	Cycloalkyl	NA	0.424639	0.0434884	0.0116109	NA	NA	92	93	95
46	Cycloalkyl	NA	0.891546	0.829252	0.419335	0.889303	0.035799	93	68	81
22	Branched Alkyl	NA	0.561558	0.312175	0.178956	1	0	94	80	91
30	Cycloalkyl	NA	0.699305	0.134759	0.220767	NA	NA	95	87	96
47	Cycloalkyl	NA	6.23659	0.891654	0.535821	0.666667	0.333333	96	65	60
